# Comparing LigandMPNN and Directed Evolution for Altering the Effector-Binding Site in the RamR Transcription Factor

**DOI:** 10.1101/2025.07.10.663684

**Authors:** Alia Clark-ElSayed, Ethan Creed, Kaila Nayvelt, Andrew Ellington

## Abstract

Recently, the number of ML-based tools for protein design has greatly expanded. Although there have been many successful uses of these tools for improved stability, solubility, and ligand binding, there have been fewer uses of these tools for designing proteins that have intrinsic allosteric mechanisms. In this regard, allosteric transcription factors (aTFs) are a class of regulatory proteins that includes repressors and activators that respond to environmental signals by allosteric communication to regulate their binding with DNA elements. The data exist for evaluating design algorithms for their ability to take allostery into account, as many aTFs have previously been engineered to respond to new ligands, enabling their use as biosensors. In particular, previous work from our lab used directed evolution to change the effector specificity of the transcriptional repressor, RamR, from cholic acids to each of five benzylisoquinoline alkaloids (BIAs). We wanted to see to what extent we could recapitulate these results by instead using LigandMPNN to design the ligand binding pocket. The wild-type RamR structure was predicted in complex with the five BIAs, and the binding pocket was then targeted for computational redesign. However, there was little overlap between the results of directed evolution and computational redesign, and in fact the nine redesigned protein variants tested proved not to be functional in *Escherichia coli*. Overall, these and other results suggest that different protein design methods may be needed to advance the computational design of allosteric or conformationally flexible proteins.
