## Supplementary material for "Comparing LigandMPNN and Directed Evolution for Altering the Effector-Binding Site in the RamR Transcription Factor": Figure 6

### Sheet: fig6a
	RamR variant	RFAA			AlphaFold_DiffDock			Directed evolution			RamR Wild-type
	Replicate	1	2	3	1	2	3	1	2	3	1	2	3
GLAU concentration (µM)	0	1092.09	1031.38	1043.63	1011.19	1024.62	1070.48	20.4082	20.2224	19.97	43.948	44.5395	43.4274
	1	1109.89	1081.8	1110.3	1017.28	1007.7	1060.52	29.5723	30.9091	39.5665	46.4425	44.6659	44.1104
	2.4	1118.71	1092.09	1120.67	1008.11	1006.05	1065.44	63.6631	91.1321	70.089	44.927	42.042	48.0342
	5.8	1127.12	1078.56	1107.67	989.316	998.308	1027.08	334.573	389.771	256.458	43.7079	48.2401	43.9791
	14.1	1074.15	1070.7	1078.36	1016.18	988.158	966.243	623.33	576.685	631.522	46.4425	44.7819	47.4626
	34.2	1052.15	1052.74	1101.23	946.225	981.296	992.231	740.36	715.94	724.583	47.7961	46.1775	46.6451
	82.7	1101.19	1080.26	1123.58	988.639	1000	1028.84	625.985	629.662	612.583	45.862	45.5125	49.3259
	200	1109.75	1029.8	1088.36	1005.76	992.4	1043.61	759.804	757.605	773.983	48.7055	44.5558	54.0958

### Sheet: fig6b
	RamR variant	RFAA			AlphaFold_DiffDock			Directed evolution			RamR Wild-type
	Replicate	1	2	3	1	2	3	1	2	3	1	2	3
THP concentration (µM)	0	1148.33	1151.18	1133.03	988.714	1030.61	973.429	16.3208	13.5318	15.5833	35.1494	32.4587	35.3279
	1	1179.68	1019.2	1120.39	1021.25	1097.13	952.116	24.6366	19.9601	23.0415	34.5669	32.1608	32.6869
	2.4	1168.4	1143.38	1142.35	1064.8	1051.85	1027.72	36.4182	35.7462	62.7023	36.8003	33.1881	35.3982
	5.8	987.56	1202.71	1124.87	1060.74	1058.85	975.942	100.29	225.118	212.895	38.2096	43.1499	38.1986
	14.1	1163.48	1093.44	1091.02	893.043	864.537	1051.53	301.452	328.877	497.785	40.4367	41.841	40.6678
	34.2	1175.42	1179.46	1150.97	839.967	1048.53	996.756	771.59	516.904	716.87	44.7857	36.98	40.4949
	82.7	1189.11	1162.65	1161.75	869.339	912.246	1026.96	915.398	875.624	910.582	85.1991	45.9638	69.3823
	200	1177.01	954.435	942.38	1041.02	1038.38	1030.39	900.041	877.506	857.005	144.864	192.505	181.269

### Sheet: fig6c
	RamR variant	RFAA			AlphaFold_DiffDock			Directed evolution			RamR Wild-type
	Replicate	1	2	3	1	2	3	1	2	3	1	2	3
NOS concentration (µM)	0	1051.25	1059.97	1075.17	1021.91	1043.7	1030.56	10.8426	13.6034	12.4127	44.964	40.9712	42.7155
	1	1046.44	1061.06	1044.52	1010.07	1035.55	1026.84	21.3773	21.0179	21.2346	42.855	41.5385	41.354
	2.41	1050.12	1065.84	1058.77	1005.28	1022.45	1028.01	62.3954	62.31	60.7317	44.352	41.7326	43.9927
	5.85	1060.74	1075.53	1084.54	1014.09	1037.71	1029.41	250.341	266.846	261.016	42.7666	42.1116	42.3857
	14.14	1069.36	1077.98	1058.33	1014.54	1039.83	1037.87	479.306	477.349	475.245	44.4181	42.3793	44.0462
	34.2	1078.46	1079.02	1109.25	1023.72	1047.4	1040.99	607.484	620.846	613.768	46.4002	46.8845	47.0124
	82.7	1091.24	1101.19	1117.88	969.943	1088.3	1055.79	663.996	664.442	661.968	52.7412	52.7108	53.6753

### Sheet: fig6d
	RamR variant	RFAA			AlphaFold_DiffDock			Directed evolution			RamR Wild-type
	Replicate	1	2	3	1	2	3	1	2	3	1	2	3
PAP concentration (µM)	0	1271.13	1308.77	1216.44	447.471	416.561	466.926	130.191	138.151	87.9854	39.3701	36.6189	31.0078
	1	1332.79	1229.37	1008.35	437.606	422.892	509.995	159.777	177.093	151.668	37.9973	36.7722	36.8664
	2.71	1315.68	1313.49	1018.23	414.891	419.086	457.473	281.133	272.628	266.581	42.4157	37.6238	38.9914
	7.4	1255.23	1186.88	1143.31	412.563	415.067	472.004	474.198	463.835	473.015	44.5293	43.3925	40.4756
	20	1300.61	1287.54	1227.07	421	397.943	424.937	688.541	732.161	727.348	44.1084	40.7424	36.208
	54.3	1212.8	1212.12	1109.18	386.688	408.805	421.274	888.112	929.949	857.704	43.9367	41.6043	53.6398
	100	1177.99	1259.32	1189.93	379.538	395.709	395.917	672.811	887.522	882.005	50.3107	43.693	59.8516
	120	1216.43	1093.37	1188.81	403.889	405.123	447.588	937.763	933.741	895.847	56.4854	55.6881	62.5579

### Sheet: fig6e
	RamR variant	Directed evolution			WT			AF_diffdock_ligandMPNNrotuR_1
	Replicate	1	2	3	1	2	3	1	2	3
Rotundine concentration (µM)	0	14.9204	18.9983	14.3977	49.9168	52.24	51.966	914.441	978.14	927.494
	1	25.712	28.7966	31.1769	53.8627	53.704	50.6662	927.436	931.102	913.661
	2.74	147.479	144.448	144.383	52.27	56.7224	47.9754	956.882	954.874	900
	7.37	317.562	435.376	425.08	56.3852	57.6055	49.7598	931.955	934.548	948.529
	20	578.694	755.105	762.07	61.4851	60.241	59.5846	888.203	945.247	906.344
	54.29	884.44	881.848	831.405	76.2883	78.5428	70.5171	915.346	899.683	901.139
	147.36	918.849	910.417	873.686	84.6284	89.2857	84.3374	952.461	926.648	886.757
	170	743.584	929.063	889.52	88.9707	88.3074	82.7815	957.668	909.091	890.302
